# Pea plants conditionally sanction less effectively fixing rhizobia at the level of whole nodules rather than single cells

**DOI:** 10.1101/2024.04.25.582971

**Authors:** Thomas J. Underwood, Beatriz Jorrin, Lindsay A. Turnbull, Philip S. Poole

## Abstract

- Legumes sanction root nodules containing rhizobial strains with low nitrogen fixation rates (less effectively fixing). Pea (*Pisum sativum*) nodules contain both undifferentiated bacteria and terminally differentiated nitrogen-fixing bacteroids. It is critical to understand how sanctions act on both bacteria and bacteroids, and how they differ. In addition, less effective strains could potentially evade sanctioning by entering the same nodule as an effective strain i.e., piggybacking. *P. sativum* was co-inoculated with pairwise combinations of three strains of rhizobia with different effectiveness, to test whether ineffective strains can evade sanctions in this way.
- We assessed the effect of sanctions on nodule populations of bacteria and bacteroids using flow cytometry and the effects on nodule internal structure using confocal microscopy.
- We show that sanctioning lowered bacteroid populations and caused a reduction in the size of bacteria. Sanctions also precipitated an early change in nodule cell morphology. In nodules containing two strains that differed in their nitrogen-fixation ability, both were sanctioned equally. Thus, peas sanction whole nodules based on their nitrogen output, but do not sanction at the cellular level.
- Our results demonstrate peas conditionally sanction at the whole nodule level, providing stability to the symbiosis by reducing the fitness of ineffective strains.
