## Supplementary material for "Pea plants conditionally sanction less effectively fixing rhizobia at the level of whole nodules rather than single cells": Datset

### Sheet: Minus
Plant	Strain	With	Nodule	effectiveness	Samples	Bacteroid counts	Bacteria counts	Flow calculated bacteroids/ml	Flow calculated bacteria/ml	Bacteroids	Bacteria	Size	Plant ID	Nodule ID
1	Minus	Plus	MinusPlus	Ineffective	plate1A09_1.fcs	308	75497	1014.25	248884	30427.4	7.46653e+06	3653	1	1
1	Minus	Plus	MinusPlus	Ineffective	plate1A11_1.fcs	222	64395	730.856	212284	21925.7	6.36851e+06	3561.1	1	2
1	Minus	Plus	MinusPlus	Ineffective	plate1B01_1.fcs	589	112820	1940.48	371924	58214.3	1.11577e+07	3447	1	3
1	Minus	Plus	MinusPlus	Ineffective	plate1B03_1.fcs	290	69376	956.669	228707	28700.1	6.8612e+06	3641.8	1	4
5	Minus	Plus	MinusPlus	Ineffective	plate4C03_1.fcs	744	85859	2452.3	283043	73569.1	8.49129e+06	3994.9	1	5
1	Minus	Plus	MinusPlus	Ineffective	plate3G11_1.fcs	761	108191	2510.2	356663	75306.1	1.06999e+07	3712.8	2	1
2	Minus	Plus	MinusPlus	Ineffective	plate1C01_1.fcs	328	54376	1081.16	179255	32434.9	5.37766e+06	4040.5	2	2
2	Minus	Plus	MinusPlus	Ineffective	plate1C03_1.fcs	248	66749	817.257	220044	24517.7	6.60132e+06	3467.1	2	3
2	Minus	Plus	MinusPlus	Ineffective	plate1C05_1.fcs	214	53682	705.002	176969	21150.1	5.30908e+06	3511.5	2	4
6	Minus	Plus	MinusPlus	Ineffective	plate3A11_1.fcs	762	104898	2513.02	345807	75390.5	1.03742e+07	3455.3	2	5
2	Minus	Plus	MinusPlus	Ineffective	plate1C07_1.fcs	207	46554	683.401	153470	20502	4.6041e+06	3921.5	3	1
2	Minus	Plus	MinusPlus	Ineffective	plate4A03_1.fcs	771	111405	2543.13	367257	76294	1.10177e+07	3222.8	3	2
3	Minus	Plus	MinusPlus	Ineffective	plate1D05_1.fcs	450	99070	1482.12	326595	44463.8	9.79784e+06	3748.4	3	3
3	Minus	Plus	MinusPlus	Ineffective	plate1D07_1.fcs	549	111900	1810.3	368889	54309.1	1.10667e+07	3794.8	3	4
6	Minus	Plus	MinusPlus	Ineffective	plate3B01_1.fcs	680	109009	2241.53	359361	67246	1.07808e+07	3718.5	3	5
3	Minus	Plus	MinusPlus	Ineffective	plate1D09_1.fcs	404	100311	1330.93	330687	39927.8	9.9206e+06	3911.9	4	1
3	Minus	Plus	MinusPlus	Ineffective	plate1D11_1.fcs	1625	184620	5357.12	608621	160714	1.82586e+07	3955.5	4	2
3	Minus	Plus	MinusPlus	Ineffective	plate4A07_1.fcs	1489	120681	4910.2	397838	147306	1.19351e+07	3578.2	4	3
4	Minus	Plus	MinusPlus	Ineffective	plate2E09_1.fcs	709	98816	2335.69	325758	70070.8	9.77273e+06	4061.3	4	4
6	Minus	Plus	MinusPlus	Ineffective	plate3A09_1.fcs	895	127499	2951.38	420315	88541.3	1.26094e+07	3670.7	4	5
4	Minus	Plus	MinusPlus	Ineffective	plate2E11_1.fcs	1500	146542	4944.12	483093	148324	1.44928e+07	4132.9	5	1
4	Minus	Plus	MinusPlus	Ineffective	plate2F01_1.fcs	1735	141437	5719.23	466261	171577	1.39878e+07	3993.4	5	2
4	Minus	Plus	MinusPlus	Ineffective	plate2F03_1.fcs	907	115024	2988.69	379189	89660.8	1.13757e+07	4168.2	5	3
4	Minus	Plus	MinusPlus	Ineffective	plate3H11_1.fcs	817	104770	2692.21	345387	80766.2	1.03616e+07	3440.9	5	4
6	Minus	Plus	MinusPlus	Ineffective	plate3B03_1.fcs	704	107299	2320.82	353722	69624.5	1.06117e+07	3435.2	5	5
5	Minus	Plus	MinusPlus	Ineffective	plate2G01_1.fcs	811	121948	2673.69	402015	80210.7	1.20604e+07	3975.4	6	1
5	Minus	Plus	MinusPlus	Ineffective	plate2G03_1.fcs	1698	142946	5598.75	471238	167963	1.41371e+07	4350.3	6	2
5	Minus	Plus	MinusPlus	Ineffective	plate2G05_1.fcs	246	45707	812.15	150679	24364.5	4.52038e+06	4019.9	6	3
5	Minus	Plus	MinusPlus	Ineffective	plate2G07_1.fcs	489	80018	1612.2	263788	48365.9	7.91365e+06	4088.2	6	4
6	Minus	Plus	MinusPlus	Ineffective	plate4C07_1.fcs	2973	76551	9799.75	252359	293992	7.57076e+06	4889.3	6	5
1	Minus	Int	MinusInt	Ineffective	plate1E09_1.fcs	859	164799	2832.02	543278	84960.5	1.62983e+07	3790.6	7	1
1	Minus	Int	MinusInt	Ineffective	plate1E11_1.fcs	185	56236	610.286	185387	18308.6	5.56162e+06	3678.3	7	2
1	Minus	Int	MinusInt	Ineffective	plate1F01_1.fcs	789	152377	2599.65	502326	77989.6	1.50698e+07	3750.9	7	3
1	Minus	Int	MinusInt	Ineffective	plate1F03_1.fcs	1222	178925	4029.83	589846	120895	1.76954e+07	3747.9	7	4
1	Minus	Int	MinusInt	Ineffective	plate3H03_1.fcs	2474	168255	8156.11	554671	244683	1.66401e+07	4100.8	7	5
2	Minus	Int	MinusInt	Ineffective	plate1G01_1.fcs	5096	1428	16800.8	4706.53	504023	141196	6277.9	8	1
2	Minus	Int	MinusInt	Ineffective	plate1G03_1.fcs	229	66097	754.353	217897	22630.6	6.53692e+06	3593	8	2
2	Minus	Int	MinusInt	Ineffective	plate1G05_1.fcs	554	127690	1827.91	420945	54837.2	1.26284e+07	3645.1	8	3
2	Minus	Int	MinusInt	Ineffective	plate1G07_1.fcs	6344	4198	20915.2	13838	627457	415140	5796.7	8	4
2	Minus	Int	MinusInt	Ineffective	plate4A11_1.fcs	5427	8195	17890	27014.1	536699	810422	5248.9	8	5
3	Minus	Int	MinusInt	Ineffective	plate1H05_1.fcs	713	127331	2350.76	419760	70522.8	1.25928e+07	3656.2	9	1
3	Minus	Int	MinusInt	Ineffective	plate1H07_1.fcs	326	66788	1074.59	220173	32237.7	6.60519e+06	3883.4	9	2
3	Minus	Int	MinusInt	Ineffective	plate1H09_1.fcs	322	79709	1061.55	262770	31846.5	7883094	3804.2	9	3
3	Minus	Int	MinusInt	Ineffective	plate1H11_1.fcs	573	114013	1887.46	375855	56623.9	1.12756e+07	3876.1	9	4
3	Minus	Int	MinusInt	Ineffective	plate4B03_1.fcs	3598	38281	11859.7	126196	355792	3.78588e+06	5801	9	5
4	Minus	Int	MinusInt	Ineffective	plate2H05_1.fcs	3727	3693	12286.5	12175.7	368595	365270	5794.4	10	1
4	Minus	Int	MinusInt	Ineffective	plate2H07_1.fcs	5480	7603	18065.5	25063.8	541964	751913	4618.1	10	2
4	Minus	Int	MinusInt	Ineffective	plate2H09_1.fcs	473	99299	1560.39	327350	46811.8	9.82049e+06	3902.7	10	3
4	Minus	Int	MinusInt	Ineffective	plate2H11_1.fcs	4151	6467	13684.4	21320.7	410531	639620	4717	10	4
4	Minus	Int	MinusInt	Ineffective	plate4B07_1.fcs	861	101633	2839.54	335044	85186.2	1.00513e+07	3565.2	10	5
5	Minus	Int	MinusInt	Ineffective	plate3C01_1.fcs	382	76039	1260.76	250672	37822.9	7.52017e+06	3731.2	11	1
5	Minus	Int	MinusInt	Ineffective	plate3C03_1.fcs	1945	12542	6413.41	41347.6	192402	1.24043e+06	5835.6	11	2
5	Minus	Int	MinusInt	Ineffective	plate3C05_1.fcs	2238	1519	7376.92	5008.59	221308	150258	4593	11	3
5	Minus	Int	MinusInt	Ineffective	plate3C07_1.fcs	140	12087	462.273	39845.2	13868.2	1.19536e+06	3422.6	11	4
5	Minus	Int	MinusInt	Ineffective	plate4B11_1.fcs	680	108261	2243.12	356893	67293.7	1.07068e+07	3604.1	11	5

### Sheet: Intermediate
Plant	Strain	With	Nodule	effectiveness	Samples	Bacteroid counts	Bacteria counts	Flow calculated bacteroids/ml	Flow calculated bacteria/ml	Bacteroids	Bacteria	Size	Plant ID	NoduleID
1	Int	Plus	IntPlus	Ineffective	plate2A09_1.fcs	448	960	44318.8	94898.4	1.32956e+06	2.84695e+06	6047	12	1			668979	5.2139e+06	5384.36			409756	329895	6123.7
1	Int	Plus	IntPlus	Ineffective	plate2A11_1.fcs	462	1207	45712.9	119363	1.37139e+06	3.58088e+06	5849.5	12	2			1.57841e+06	298638	6643.88			653349	2.58004e+06	5156.14
1	Int	Plus	IntPlus	Ineffective	plate2B01_1.fcs	27	1890	2704.31	186869	81129.4	5.60606e+06	4764.5	12	3			1.14691e+06	3.98853e+06	5074.22			462029	4.04061e+06	4870.28
1	Int	Plus	IntPlus	Ineffective	plate2B03_1.fcs	26	1737	2606.38	171811	78191.5	5154333	4854.3	12	4			4.72986e+06	787568	6817.6			4.54162e+06	822399	6712.8
1	Int	Plus	IntPlus	Ineffective	plate3H07_1.fcs	163	2993	16154	296043	484621	8.88129e+06	5406.5	12	5			5.07934e+06	1.24132e+06	6726.12			5.10318e+06	908129	6459.02
2	Int	Plus	IntPlus	Ineffective	plate2C01_1.fcs	17	50	1710.09	4981.54	51302.8	149446	6118.2	13	1			7.26174e+06	1.25351e+06	8082.94			#DIV/0!	#DIV/0!	#DIV/0!
2	Int	Plus	IntPlus	Ineffective	plate2C03_1.fcs	51	127	5003.9	12589.6	150117	377689	6898	13	2
2	Int	Plus	IntPlus	Ineffective	plate2C05_1.fcs	123	90	12135	8949.35	364051	268481	5367.1	13	3
2	Int	Plus	IntPlus	Ineffective	plate2C07_1.fcs	470	115	46528.9	11421.9	1.39587e+06	342658	5612	13	4
2	Int	Plus	IntPlus	Ineffective	plate4C11_1.fcs	29	172	2914.79	17040.1	87443.7	511202	6623.2	13	5
3	Int	Plus	IntPlus	Ineffective	plate2D05_1.fcs	622	98	61474.9	9674.23	1.84425e+06	290227	6115.1	14	1
3	Int	Plus	IntPlus	Ineffective	plate2D07_1.fcs	489	83	48344.9	8199.46	1.45035e+06	245984	6567.1	14	2
3	Int	Plus	IntPlus	Ineffective	plate2D09_1.fcs	586	83	58001.5	8193.95	1.74005e+06	245819	6628.5	14	3
3	Int	Plus	IntPlus	Ineffective	plate2D11_1.fcs	742	77	73411.3	7638.76	2.20234e+06	229163	6229.4	14	4
3	Int	Plus	IntPlus	Ineffective	plate4D03_1.fcs	221	162	21835.1	16066.6	655053	481998	7679.3	14	5
4	Int	Plus	IntPlus	Ineffective	plate3D05_1.fcs	187	1000	18536	98857.9	556080	2.96574e+06	5298.2	15	1
4	Int	Plus	IntPlus	Ineffective	plate3D07_1.fcs	111	485	10940.1	47974.3	328202	1.43923e+06	4640	15	2
4	Int	Plus	IntPlus	Ineffective	plate3D09_1.fcs	280	808	27680	79903.1	830399	2.39709e+06	4881.4	15	3
4	Int	Plus	IntPlus	Ineffective	plate3D11_1.fcs	284	248	28123.8	24560.1	843715	736802	5441.7	15	4
4	Int	Plus	IntPlus	Ineffective	plate4D07_1.fcs	239	1807	23611.7	178712	708352	5.36135e+06	5519.4	15	5
5	Int	Plus	IntPlus	Ineffective	plate3E09_1.fcs	819	687	80970.7	67930.8	2.42912e+06	2.03792e+06	5583.4	16	1
5	Int	Plus	IntPlus	Ineffective	plate3E11_1.fcs	246	560	24281.8	55387.1	728453	1.66161e+06	4438.3	16	2
5	Int	Plus	IntPlus	Ineffective	plate3F01_1.fcs	663	3124	65603.3	308970	1.9681e+06	9.2691e+06	4978.1	16	3
5	Int	Plus	IntPlus	Ineffective	plate3F03_1.fcs	67	1819	6578.73	179918	197362	5.39755e+06	4701.3	16	4
5	Int	Plus	IntPlus	Ineffective	plate4D11_1.fcs	139	531	13716.6	52549.3	411498	1.57648e+06	5670	16	5
6	Int	Plus	IntPlus	Ineffective	plate3G01_1.fcs	171	2151	16948	212757	508439	6.38272e+06	4795.3	17	1
6	Int	Plus	IntPlus	Ineffective	plate3G03_1.fcs	102	1498	10088.6	148197	302658	4.4459e+06	5231.3	17	2
6	Int	Plus	IntPlus	Ineffective	plate3G05_1.fcs	242	1313	23976.9	129863	719308	3.8959e+06	4667.8	17	3
6	Int	Plus	IntPlus	Ineffective	plate3G07_1.fcs	92	777	9143.37	76869.7	274301	2.30609e+06	4587.1	17	4
6	Int	Plus	IntPlus	Ineffective	plate4E03_1.fcs	170	1069	16847.9	105747	505438	3.17241e+06	5069.9	17	5
1	Int	Minus	IntMinus	Effective	plate1E01_1.fcs	2672	518	264292	51221.2	7.92877e+06	1.53664e+06	7485.2	7	6
1	Int	Minus	IntMinus	Effective	plate1E03_1.fcs	1510	260	149305	25734.2	4.47916e+06	772026	7205	7	7
1	Int	Minus	IntMinus	Effective	plate1E05_1.fcs	1259	161	124491	15939.3	3.73472e+06	478178	6960.7	7	8
1	Int	Minus	IntMinus	Effective	plate1E07_1.fcs	985	176	97366.8	17397.4	2.921e+06	521921	6308.8	7	9
1	Int	Minus	IntMinus	Effective	plate3H01_1.fcs	1546	212	152855	20969.4	4.58566e+06	629083	6128.3	7	10
2	Int	Minus	IntMinus	Effective	plate1F05_1.fcs	4117	624	407211	61703.5	1.22163e+07	1.8511e+06	7779.7	8	6
2	Int	Minus	IntMinus	Effective	plate1F07_1.fcs	938	118	92727.2	11679.7	2.78182e+06	350391	6706	8	7
2	Int	Minus	IntMinus	Effective	plate1F09_1.fcs	1028	230	101665	22771.4	3.04994e+06	683143	6612.5	8	8
2	Int	Minus	IntMinus	Effective	plate1F11_1.fcs	1015	312	100339	30876.2	3.01017e+06	926285	5994.3	8	9
2	Int	Minus	IntMinus	Effective	plate4A09_1.fcs	556	101	54994.6	10035.7	1.64984e+06	301072	6471.5	8	10
3	Int	Minus	IntMinus	Effective	plate1G09_1.fcs	1523	305	150595	30202.4	4.51784e+06	906073	6658.1	9	6
3	Int	Minus	IntMinus	Effective	plate1G11_1.fcs	1514	296	149708	29245.6	4.49123e+06	877368	7034	9	7
3	Int	Minus	IntMinus	Effective	plate1H01_1.fcs	966	259	95528.2	25623.7	2.86585e+06	768712	6680.6	9	8
3	Int	Minus	IntMinus	Effective	plate1H03_1.fcs	1797	452	177705	44662.9	5.33115e+06	1.33989e+06	6461.1	9	9
3	Int	Minus	IntMinus	Effective	plate4B01_1.fcs	2761	780	273021	77152.7	8.19064e+06	2.31458e+06	6796.8	9	10
4	Int	Minus	IntMinus	Effective	plate2G09_1.fcs	1724	300	170455	29707.7	5.11365e+06	891230	6194.9	10	6
4	Int	Minus	IntMinus	Effective	plate2G11_1.fcs	1232	238	121881	23510.1	3.65642e+06	705302	6523.9	10	7
4	Int	Minus	IntMinus	Effective	plate2H01_1.fcs	1500	331	148309	32784.1	4.44928e+06	983524	5910.4	10	8
4	Int	Minus	IntMinus	Effective	plate2H03_1.fcs	1764	273	174424	26980.2	5.23271e+06	809407	5838.1	10	9
4	Int	Minus	IntMinus	Effective	plate4B05_1.fcs	2381	388	235461	38372.7	7.06382e+06	1.15118e+06	7827.8	10	10
5	Int	Minus	IntMinus	Effective	plate3B05_1.fcs	3844	658	380142	65028.7	1.14042e+07	1.95086e+06	8836	11	6
5	Int	Minus	IntMinus	Effective	plate3B07_1.fcs	2203	410	217844	40540	6.53533e+06	1.2162e+06	8033.5	11	7
5	Int	Minus	IntMinus	Effective	plate3B09_1.fcs	1709	257	169035	25379	5.07106e+06	761371	8075.9	11	8
5	Int	Minus	IntMinus	Effective	plate3B11_1.fcs	2214	396	218970	39143.7	6.56911e+06	1.17431e+06	7651.6	11	9
5	Int	Minus	IntMinus	Effective	plate4B09_1.fcs	2268	393	224299	38827.3	6.72896e+06	1.16482e+06	7817.7	11	10

### Sheet: Plus
Plant	Strain	With	Nodule	effectiveness	Sample code	Bacteroid counts	Bacteria counts	Flow calculated bacteroids/ml	Flow calculated bacteria/ml	Bacteroids	Bacteria	Size	Plant ID	Nodule ID	int		bacteroid	bacteria	size		Minus
1	Plus	minus	Plusminus	Effective	plate1A01_1.fcs	7551	1121	746741	110874	2.24022e+07	3.32622e+06	6482.5	1	6		1	8.48357e+06	1.80043e+06	6877.72			1.21054e+07	1.37596e+06	7824.5
1	Plus	minus	Plusminus	Effective	plate1A05_1.fcs	4024	299	398013	29590.7	1.19404e+07	887721	7628.6	1	7		2	1.00555e+07	1.83116e+06	6381.54			1.43547e+07	3.29109e+06	7016.88
1	Plus	minus	Plusminus	Effective	plate1A07_1.fcs	5837	563	577294	55680	1.73188e+07	1.6704e+06	8104.7	1	8		3	3.76722e+06	1.17587e+06	6016.26			7.44342e+06	1.45456e+06	6846.42
1	Plus	minus	Plusminus	Effective	plate1A3.fcs	4864	424	481027	41913	1.44308e+07	1.25739e+06	7416.9	1	9		4	8.48357e+06	1.80043e+06	6877.72			1.00555e+07	1.83116e+06	6381.54
1	Plus	minus	Plusminus	Effective	plate3G09_1.fcs	3011	503	297825	49723.2	8.93475e+06	1.4917e+06	7391.9	1	10		5	5.06668e+06	647985	5980.6			8.92188e+06	1.78754e+06	6446.5
2	Plus	minus	Plusminus	Effective	plate1B05_1.fcs	3346	241	330951	23795.8	9.92853e+06	713875	8027	2	6		6	1.1381e+07	2.48189e+06	6608.06			1.18697e+07	3.23684e+06	6990.98
2	Plus	minus	Plusminus	Effective	plate1B07_1.fcs	3033	259	299970	25661	8.99909e+06	769830	7873.6	2	7
2	Plus	minus	Plusminus	Effective	plate1B09_1.fcs	3879	251	383595	24804.3	1.15078e+07	744128	7611.4	2	8
2	Plus	minus	Plusminus	Effective	plate1B11_1.fcs	5657	841	559489	83156.6	16784670	2.4947e+06	6932.5	2	9
2	Plus	minus	Plusminus	Effective	plate4A01_1.fcs	4485	727	443558	71909.6	1.33067e+07	2.15729e+06	8678	2	10
3	Plus	minus	Plusminus	Effective	plate1C09_1.fcs	3081	399	304659	39446.4	9.13977e+06	1.18339e+06	8008.7	3	6
3	Plus	minus	Plusminus	Effective	plate1C11_1.fcs	3997	706	395340	69831.8	1.18602e+07	2.09495e+06	7208.4	3	7
3	Plus	minus	Plusminus	Effective	plate1D01_1.fcs	4080	368	403463	36442.5	1.21039e+07	1.09327e+06	7810.1	3	8
3	Plus	minus	Plusminus	Effective	plate1D03_1.fcs	1917	514	189611	50872.3	5.68832e+06	1.52617e+06	7159.9	3	9
3	Plus	minus	Plusminus	Effective	plate4A05_1.fcs	1969	518	194731	51250.8	5.84193e+06	1.53752e+06	7534.9	3	10
4	Plus	minus	Plusminus	Effective	plate2E01_1.fcs	4269	874	422192	86444.7	1.26658e+07	2.59334e+06	6927.7	4	6
4	Plus	minus	Plusminus	Effective	plate2E03_1.fcs	5165	968	510851	95694.8	1.53255e+07	2.87084e+06	7561.6	4	7
4	Plus	minus	Plusminus	Effective	plate2E05_1.fcs	3609	1013	356908	100228	1.07072e+07	3.00684e+06	6944	4	8
4	Plus	minus	Plusminus	Effective	plate2E07_1.fcs	7389	1533	730756	151583	2.19227e+07	4.5475e+06	7342.3	4	9
4	Plus	minus	Plusminus	Effective	plate3H09_1.fcs	3759	1158	371736	114565	1.11521e+07	3.43695e+06	6308.8	4	10
5	Plus	minus	Plusminus	Effective	plate2F05_1.fcs	1293	336	127904	33277.5	3.83712e+06	998325	6010.5	5	6
5	Plus	minus	Plusminus	Effective	plate2F07_1.fcs	1409	325	139390	32136.1	4.1817e+06	964083	6289.3	5	7
5	Plus	minus	Plusminus	Effective	plate2F09_1.fcs	371	226	36695.2	22367.9	1.10086e+06	671036	4543.9	5	8
5	Plus	minus	Plusminus	Effective	plate2F11_1.fcs	387	145	38280.6	14349.9	1.14842e+06	430496	5963.7	5	9
5	Plus	minus	Plusminus	Effective	plate4C01_1.fcs	2888	949	285600	93847.1	8.56799e+06	2.81541e+06	7273.9	5	10
6	Plus	minus	Plusminus	Effective	plate3A01_1.fcs	893	447	88334.3	44225.2	2.65003e+06	1.32676e+06	5272.1	6	6
6	Plus	minus	Plusminus	Effective	plate3A03_1.fcs	938	312	92812.7	30808.3	2.78438e+06	924249	6235.5	6	7
6	Plus	minus	Plusminus	Effective	plate3A05_1.fcs	1830	533	180977	52734.2	5.4293e+06	1.58203e+06	6482.8	6	8
6	Plus	minus	Plusminus	Effective	plate3A07_1.fcs	5171	860	511368	85070.5	1.5341e+07	2.55211e+06	7732.6	6	9
6	Plus	minus	Plusminus	Effective	plate4C05_1.fcs	3712	299	367080	29588.1	1.10124e+07	887642	8509.1	6	10
1	Plus	Int	PlusInt	Effective	plate2A01_1.fcs	2981	673	294817	66563.1	8.84452e+06	1.99689e+06	6789.5	12	6
1	Plus	Int	PlusInt	Effective	plate2A03_1.fcs	3676	886	363515	87656.8	1.09054e+07	2.6297e+06	7203.4	12	7
1	Plus	Int	PlusInt	Effective	plate2A05_1.fcs	1162	164	114956	16189	3.44868e+06	485670	6854.6	12	8
1	Plus	Int	PlusInt	Effective	plate2A07_1.fcs	5011	904	495548	89409.4	1.48664e+07	2.68228e+06	7576.5	12	9
1	Plus	Int	PlusInt	Effective	plate3H05_1.fcs	1467	407	145093	40253.8	4.35278e+06	1.20761e+06	5964.6	12	10
2	Plus	Int	PlusInt	Effective	plate2B05_1.fcs	5529	1016	546794	100454	1.64038e+07	3.01363e+06	6844	13	6
2	Plus	Int	PlusInt	Effective	plate2B07_1.fcs	2192	352	216825	34769.4	6.50476e+06	1.04308e+06	6277.7	13	7
2	Plus	Int	PlusInt	Effective	plate2B09_1.fcs	1249	220	123555	21749.4	3.70666e+06	652481	5097.4	13	8
2	Plus	Int	PlusInt	Effective	plate2B11_1.fcs	4870	881	481613	87103	1.44484e+07	2.61309e+06	6813.2	13	9
2	Plus	Int	PlusInt	Effective	plate4C09_1.fcs	3106	618	307130	61117.5	9.21391e+06	1.83352e+06	6875.4	13	10
3	Plus	Int	PlusInt	Effective	plate2C09_1.fcs	2397	255	237021	25191.6	7.11062e+06	755749	6584.7	14	6
3	Plus	Int	PlusInt	Effective	plate2C11_1.fcs	2441	342	241425	33788.3	7.24275e+06	1.01365e+06	5879.7	14	7
3	Plus	Int	PlusInt	Effective	plate2D01_1.fcs	887	114	87703.7	11296.7	2.63111e+06	338900	4762.5	14	8
3	Plus	Int	PlusInt	Effective	plate2D03_1.fcs	899	71	88883.3	7063.01	2.6665e+06	211890	5333.3	14	9
3	Plus	Int	PlusInt	Effective	plate4D01_1.fcs	1915	310	189414	30658	5.68243e+06	919740	7342.8	14	10
4	Plus	Int	PlusInt	Effective	plate3C09_1.fcs	4139	801	409387	79226	1.22816e+07	2.37678e+06	6746.3	15	6
4	Plus	Int	PlusInt	Effective	plate3C11_1.fcs	3007	626	297428	61879.3	8.92284e+06	1.85638e+06	6057.2	15	7
4	Plus	Int	PlusInt	Effective	plate3D01_1.fcs	964	588	95296.3	58103.4	2.85889e+06	1.7431e+06	6137.6	15	8
4	Plus	Int	PlusInt	Effective	plate3D03_1.fcs	1058	115	104591	11340.8	3.13774e+06	340223	6517.3	15	9
4	Plus	Int	PlusInt	Effective	plate4D05_1.fcs	5867	883	580277	87374.3	1.74083e+07	2.62123e+06	6774.1	15	10
5	Plus	Int	PlusInt	Effective	plate3E01_1.fcs	4716	1209	466442	119534	1.39932e+07	3.58602e+06	6278.4	16	6
5	Plus	Int	PlusInt	Effective	plate3E03_1.fcs	4991	1090	493631	107832	1.48089e+07	3.23497e+06	6821.4	16	7
5	Plus	Int	PlusInt	Effective	plate3E05_1.fcs	3284	955	324764	94480.2	9.74293e+06	2.83441e+06	6200	16	8
5	Plus	Int	PlusInt	Effective	plate3E07_1.fcs	2400	343	237374	33933	7.12122e+06	1.01799e+06	7289.9	16	9
5	Plus	Int	PlusInt	Effective	plate4D09_1.fcs	3788	585	374620	57869.5	1.12386e+07	1.73609e+06	6450.6	16	10
6	Plus	Int	PlusInt	Effective	plate3F05_1.fcs	3032	706	299905	69776.6	8.99716e+06	2.0933e+06	6640.9	17	6
6	Plus	Int	PlusInt	Effective	plate3F07_1.fcs	5880	1818	581559	179788	1.74468e+07	5.39364e+06	6980	17	7
6	Plus	Int	PlusInt	Effective	plate3F09_1.fcs	4172	1301	412651	128653	1.23795e+07	3.85959e+06	6668.6	17	8
6	Plus	Int	PlusInt	Effective	plate3F11_1.fcs	3300	865	326403	85543.1	9.79208e+06	2.56629e+06	6862.4	17	9
6	Plus	Int	PlusInt	Effective	plate4E01_1.fcs	3617	766	357759	75712.5	1.07328e+07	2.27137e+06	7803	17	10

### Sheet: mixed
Samples	Strains	Plant ID	Nodule ID	bacteroids	size	bacteria	Strain
mixed1	Plus Minus	5	11	943010	4602.8	1.13542e+06	Plus
mixed2	Plus Minus	18	1	2.39373e+06	5122.8	252263	Plus
mixed3	Plus Minus	18	2	414276	5141.4	36064.7	Plus
mixed4	Plus Minus	18	3	153931	5191.5	37243.9	Plus
mixed5	Plus Minus	18	4	88170.6	4505.8	19116.9	Plus
mixed6	Plus Minus	19	1	3.72404e+06	5282.4	664110	Plus
mixed7	Plus Minus	19	2	287198	4126.5	213396	Plus
mixed8	Plus Minus	19	3	37141.9	3972.1	497107	Plus
mixed9	Plus Minus	19	4	967382	5066.3	322652	Plus
mixed10	Plus Minus	20	1	19692.8	3790.4	326283	Plus
mixed11	Plus Minus	20	2	108070	4327.5	328764	Plus
mixed12	Plus Minus	20	3	377814	5151.9	205021	Plus
mixed13	Plus Minus	20	4	14080.6	3919.2	391506	Plus
mixed14	Plus Minus	25	1	217111	4623	44659.3	Plus
mixed15	Plus Minus	25	2	1.30677e+06	5149.9	146277	Plus
mixed16	Plus Minus	25	3	747686	5039.5	140267	Plus
mixed17	Plus Minus	29	1	2.63882e+06	4309.9	118667	Plus
mixed18	Plus Minus	29	2	187660	4591.7	560964	Plus
mixed19	Plus Minus	30	1	226243	3531.7	37820.6	Plus
mixed20	Plus Minus	30	2	60529	3506.9	832043	Plus
mixed21	Plus Minus	30	3	57461.5	3977.1	48971.2	Plus
mixed1	Plus Minus	5	11	579478	4816.9	1.36641e+06	Minus
mixed2	Plus Minus	18	1	2.93803e+06	5851.5	307603	Minus
mixed3	Plus Minus	18	2	290889	5380.1	24669.5	Minus
mixed4	Plus Minus	18	3	218674	5476.1	43797.4	Minus
mixed5	Plus Minus	18	4	131117	5243.1	69253.9	Minus
mixed6	Plus Minus	19	1	3.00236e+06	5446.7	533901	Minus
mixed7	Plus Minus	19	2	278387	3701.6	151847	Minus
mixed8	Plus Minus	19	3	919815	3938.5	4.12499e+06	Minus
mixed9	Plus Minus	19	4	128945	3777.5	1.08228e+06	Minus
mixed10	Plus Minus	20	1	58783.4	3730.3	1.00711e+06	Minus
mixed11	Plus Minus	20	2	458942	3973.4	5.10717e+06	Minus
mixed12	Plus Minus	20	3	435022	4680.3	469262	Minus
mixed13	Plus Minus	20	4	77820.9	3610.5	3.63346e+06	Minus
mixed14	Plus Minus	25	1	264267	4404.4	152906	Minus
mixed15	Plus Minus	25	2	1.07697e+06	4965.3	140657	Minus
mixed16	Plus Minus	25	3	316040	4161.6	44565.8	Minus
mixed17	Plus Minus	29	1	1.07968e+06	1178.2	191876	Minus
mixed18	Plus Minus	29	2	933649	1790.3	4.2864e+06	Minus
mixed19	Plus Minus	30	1	293401	518.4	392058	Minus
mixed20	Plus Minus	30	2	141671	2069.6	2.49991e+06	Minus
mixed21	Plus Minus	30	3	154683	5471	75732	Minus

### Sheet: PlusMinusCombined
Sample	Plant ID	Nodule ID	Type	Size	Bacteroids	Bacteria
plate1A01_1.fcs	1	6	Plus	6482.5	2.24022e+07	3.32622e+06
plate1A05_1.fcs	1	7	Plus	7628.6	1.19404e+07	887721
plate1A07_1.fcs	1	8	Plus	8104.7	1.73188e+07	1.6704e+06
plate1A3.fcs	1	9	Plus	7416.9	1.44308e+07	1.25739e+06
plate3G09_1.fcs	1	10	Plus	7391.9	8.93475e+06	1.4917e+06
plate1B05_1.fcs	2	6	Plus	8027	9.92853e+06	713875
plate1B07_1.fcs	2	7	Plus	7873.6	8.99909e+06	769830
plate1B09_1.fcs	2	8	Plus	7611.4	1.15078e+07	744128
plate1B11_1.fcs	2	9	Plus	6932.5	16784670	2.4947e+06
plate4A01_1.fcs	2	10	Plus	8678	1.33067e+07	2.15729e+06
plate1C09_1.fcs	3	6	Plus	8008.7	9.13977e+06	1.18339e+06
plate1C11_1.fcs	3	7	Plus	7208.4	1.18602e+07	2.09495e+06
plate1D01_1.fcs	3	8	Plus	7810.1	1.21039e+07	1.09327e+06
plate1D03_1.fcs	3	9	Plus	7159.9	5.68832e+06	1.52617e+06
plate4A05_1.fcs	3	10	Plus	7534.9	5.84193e+06	1.53752e+06
plate2E01_1.fcs	4	6	Plus	6927.7	1.26658e+07	2.59334e+06
plate2E03_1.fcs	4	7	Plus	7561.6	1.53255e+07	2.87084e+06
plate2E05_1.fcs	4	8	Plus	6944	1.07072e+07	3.00684e+06
plate2E07_1.fcs	4	9	Plus	7342.3	2.19227e+07	4.5475e+06
plate3H09_1.fcs	4	10	Plus	6308.8	1.11521e+07	3.43695e+06
plate2F05_1.fcs	5	6	Plus	6010.5	3.83712e+06	998325
plate2F07_1.fcs	5	7	Plus	6289.3	4.1817e+06	964083
plate2F09_1.fcs	5	8	Plus	4543.9	1.10086e+06	671036
plate2F11_1.fcs	5	9	Plus	5963.7	1.14842e+06	430496
plate4C01_1.fcs	5	10	Plus	7273.9	8.56799e+06	2.81541e+06
plate3A01_1.fcs	6	6	Plus	5272.1	2.65003e+06	1.32676e+06
plate3A03_1.fcs	6	7	Plus	6235.5	2.78438e+06	924249
plate3A05_1.fcs	6	8	Plus	6482.8	5.4293e+06	1.58203e+06
plate3A07_1.fcs	6	9	Plus	7732.6	1.5341e+07	2.55211e+06
plate4C05_1.fcs	6	10	Plus	8509.1	1.10124e+07	887642
mixed1	5	11	aMixed	4709.85	1.52249e+06	2.50183e+06
mixed2	18	1	aMixed	5487.15	5.33176e+06	559866
mixed3	18	2	aMixed	5260.75	705165	60734.2
mixed4	18	3	aMixed	5333.8	372605	81041.2
mixed5	18	4	aMixed	4874.45	219288	88370.8
mixed6	19	1	aMixed	5364.55	6.7264e+06	1.19801e+06
mixed7	19	2	aMixed	3914.05	565585	365244
mixed8	19	3	aMixed	3955.3	956957	4.6221e+06
mixed9	19	4	aMixed	4421.9	1.09633e+06	1.40493e+06
mixed10	20	1	aMixed	3760.35	78476.3	1.33339e+06
mixed11	20	2	aMixed	4150.45	567012	5.43593e+06
mixed12	20	3	aMixed	4916.1	812836	674282
mixed13	20	4	aMixed	3764.85	91901.5	4.02496e+06
mixed14	25	1	aMixed	4513.7	481378	197565
mixed15	25	2	aMixed	5057.6	2.38374e+06	286935
mixed16	25	3	aMixed	4600.55	1.06373e+06	184832
mixed17	29	1	aMixed	2744.05	3.71849e+06	310543
mixed18	29	2	aMixed	3191	1.12131e+06	4.84737e+06
mixed19	30	1	aMixed	2025.05	519645	429879
mixed20	30	2	aMixed	2788.25	202200	3.33195e+06
mixed21	30	3	aMixed	4724.05	212145	124703
plate1A09_1.fcs	1	1	Minus	3653	30427.4	7.46653e+06
plate1A11_1.fcs	1	2	Minus	3561.1	21925.7	6.36851e+06
plate1B01_1.fcs	1	3	Minus	3447	58214.3	1.11577e+07
plate1B03_1.fcs	1	4	Minus	3641.8	28700.1	6.8612e+06
plate4C03_1.fcs	5	5	Minus	3994.9	73569.1	8.49129e+06
plate3G11_1.fcs	1	1	Minus	3712.8	75306.1	1.06999e+07
plate1C01_1.fcs	2	2	Minus	4040.5	32434.9	5.37766e+06
plate1C03_1.fcs	2	3	Minus	3467.1	24517.7	6.60132e+06
plate1C05_1.fcs	2	4	Minus	3511.5	21150.1	5.30908e+06
plate3A11_1.fcs	6	5	Minus	3455.3	75390.5	1.03742e+07
plate1C07_1.fcs	2	1	Minus	3921.5	20502	4.6041e+06
plate4A03_1.fcs	2	2	Minus	3222.8	76294.1	1.10177e+07
plate1D05_1.fcs	3	3	Minus	3748.4	44463.8	9.79784e+06
plate1D07_1.fcs	3	4	Minus	3794.8	54309.2	1.10667e+07
plate3B01_1.fcs	6	5	Minus	3718.5	67246	1.07808e+07
plate1D09_1.fcs	3	1	Minus	3911.9	39927.8	9.9206e+06
plate1D11_1.fcs	3	2	Minus	3955.5	160714	1.82586e+07
plate4A07_1.fcs	3	3	Minus	3578.2	147306	1.19351e+07
plate2E09_1.fcs	4	4	Minus	4061.3	70070.8	9.77273e+06
plate3A09_1.fcs	6	5	Minus	3670.7	88541.3	1.26094e+07
plate2E11_1.fcs	4	1	Minus	4132.9	148324	1.44928e+07
plate2F01_1.fcs	4	2	Minus	3993.4	171577	1.39878e+07
plate2F03_1.fcs	4	3	Minus	4168.2	89660.8	1.13757e+07
plate3H11_1.fcs	4	4	Minus	3440.9	80766.2	1.03616e+07
plate3B03_1.fcs	6	5	Minus	3435.2	69624.5	1.06117e+07
plate2G01_1.fcs	5	1	Minus	3975.4	80210.7	1.20604e+07
plate2G03_1.fcs	5	2	Minus	4350.3	167963	1.41371e+07
plate2G05_1.fcs	5	3	Minus	4019.9	24364.5	4.52038e+06
plate2G07_1.fcs	5	4	Minus	4088.2	48365.9	7.91365e+06
plate4C07_1.fcs	6	5	Minus	4889.3	293992	7.57076e+06

### Sheet: ARA control
Sample	group	per plant	per nodule	per mg nodules
mCherry 1	mCherry	1.75271	0.0227624	0.00882976
mCherry 2	mCherry	2.86886	0.0585482	0.0118109
mCherry 3	mCherry	1.44751	0.0198289	0.00637389
mCherry 4	mCherry	1.95327	0.0203465	0.00763591
GFP 1	GFP	2.72062	0.0259107	0.00927274
GFP 2	GFP	0.933034	0.0190415	0.00843611
GFP 3	GFP	1.58703	0.0182417	0.00627532
GFP 4	GFP	1.41263	0.0141263	0.00691449
WT 1	WT	0.497037	0.0046452	0.0021259
WT 2	WT	1.92711	0.033226	0.00873971
WT 3	WT	0.976633	0.0165531	0.00446972
WT 4	WT	0.209279	0.0041035	0.0042973

### Sheet: Nodule controls
WT vs GFP samples	WT vs GFP Count	WT vs mCherry samples	WT vs mCherry Count	mCherry vs GFP samples	mCherry vs GFP Count
GFP	96	mCherry	96	GFP	125
GFP	71	mCherry	69	GFP	111
GFP	140	mCherry	77	GFP	142
GFP	134	mCherry	66	GFP	94
WT	80	WT	128	mCherry	114
WT	90	WT	72	mCherry	113
WT	109	WT	101	mCherry	102
WT	139	WT	98	mCherry	94
